# Some mechanistic underpinnings of molecular adaptations of SARS-COV-2 spike protein by integrating candidate adaptive polymorphisms with protein dynamics

**DOI:** 10.1101/2023.09.14.557827

**Authors:** Nicholas J. Ose, Paul Campitelli, Tushar Modi, I. Can Kazan, Sudhir Kumar, S. Banu Ozkan

## Abstract

We integrate evolutionary predictions based on the neutral theory of molecular evolution with protein dynamics to generate mechanistic insight into the molecular adaptations of the SARS-COV-2 Spike (S) protein. With this approach, we first identified Candidate Adaptive Polymorphisms (CAPs) of the SARS-CoV-2 Spike protein and assessed the impact of these CAPs through dynamics analysis. Not only have we found that CAPs frequently overlap with well-known functional sites, but also, using several different dynamics-based metrics, we reveal the critical allosteric interplay between SARS-CoV-2 CAPs and the S protein binding sites with the human ACE2 (hACE2) protein. CAPs interact far differently with the hACE2 binding site residues in the open conformation of the S protein compared to the closed form. In particular, the CAP sites control the dynamics of binding residues in the open state, suggesting an allosteric control of hACE2 binding. We also explored the characteristic mutations of different SARS-CoV-2 strains to find dynamic hallmarks and potential effects of future mutations. Our analyses reveal that Delta strain-specific variants have non-additive (i.e., epistatic) interactions with CAP sites, whereas the less pathogenic Omicron strains have mostly additive mutations. Finally, our dynamics-based analysis suggests that the novel mutations observed in the Omicron strain epistatically interact with the CAP sites to help escape antibody binding.
