## Supplementary_mutation_info.csv for "Some mechanistic underpinnings of molecular adaptations of SARS-COV-2 spike protein by integrating candidate adaptive polymorphisms with protein dynamics"

Wuhan CAPs	EP values	Alpha mutations	EP values	Beta mutations	EP values	Gamma mutations	EP values	Delta mutations	EP values	Omicron mutations	EP values	XBB mutations	EP values
32F	0.000169014	H69del	N/A	D80A	0.000278777	D138Y	6.38E-05	T95I	0.000611241	A67V	0.000910585	V83A	0.001259066
50S	0.000177877	V70del	N/A	D215G	0.00987781	R190S	0.000299954	G142D	0.000643194	T95I	0.000611241	Y144del	N/A
218Q	0.000762431	Y144del	N/A	L241del	N/A	K417T	0.00050589	156del	N/A	Y145D	0.000100946	H146Q	0.001287738
346R	0.000380974	N501Y	9.80E-05	L242del	N/A	E484K	0.004957614	157del	N/A	L212I	0.001347424	Q183E	0.002954366
372A	0.001673789	A570D	0.000314825	A243del	N/A	N501Y	9.80E-05	R158G	0.005370515	G339D	0.000316023	V213E	0.001585579
478T	0.021959776	D614G	0.000283538	K417N	0.000581155	D614G	0.000431154	L452R	8.31E-05	S371L	0.000236651	G252V	0.000183808
486F	0.034307376	P681H	0.001719424	E484K	0.004957614	H655Y	0.000896493	T478K	0.969988548	S373P	0.000653213	G339H	6.73967E-05
498Q	0.000247841	T716I	0.000611241	N501Y	9.80E-05	T1027I	0.000611241	D614G	0.000431154	S375F	0.000169014	R346T	0.000134599
519H	0.000449807	S982A	0.001420273	D614G	0.000431154			P681R	0.004271744	K417N	0.000581155	L368I	3.29588E-05
604T	0.034695477	D1118H	0.000104444	A701V	0.00090651			D950N	0.001123962	N440K	0.006015885	V445P	0.000109089
681P	0.014474844									G446S	0.000644089	G446S	0.000644089
682R	0									S477N	0.001068414	N460K	0.002256344
683R	0									T478K	0.969988548	F486S	0.000793295
684A	0									E484A	0.016872912	F490S	0.006005624
1125N	0.003160603									Q493R	0.001661161	R493Q	0.000171126
										G496S	0.0005851
										Q498R	0.00018633
										N501Y	9.80E-05
										Y505H	0.813183569
										T547K	0.085390947
										D614G	0.000431154
										H655Y	0.000896493
										N679K	0.001194402
										P681H	0.001719424
										N764K	0.000675599
										D796Y	6.38E-05
										N856K	0.000675599
										Q954H	0.000611519
										N969K	0.000675599
										L981F	0.000474979
